# CellO: Comprehensive and hierarchical cell type classification of human cells with the Cell Ontology

**DOI:** 10.1101/634097

**Authors:** Matthew N. Bernstein, Zhongjie Ma, Michael Gleicher, Colin N. Dewey

## Abstract

Cell type annotation is a fundamental task in the analysis of single-cell RNA-sequencing data. In this work, we present CellO, a machine learning-based tool for annotating human RNA-seq data with the Cell Ontology. CellO enables accurate and standardized cell type classification by considering the rich hierarchical structure of known cell types, a source of prior knowledge that is not utilized by existing methods. Furthemore, CellO comes pre-trained on a novel, comprehensive dataset of human, healthy, untreated primary samples in the Sequence Read Archive, which to the best of our knowledge, is the most diverse curated collection of primary cell data to date. CellO’s comprehensive training set enables it to run out-of-the-box on diverse cell types and achieves superior or competitive performance when compared to existing state-of-the-art methods. Lastly, CellO’s linear models are easily interpreted, thereby enabling exploration of cell type-specific expression signatures across the ontology. To this end, we also present the CellO Viewer: a web application for exploring CellO’s models across the ontology.

**Highlight:**

- We present CellO, a tool for hierarchically classifying cell type from single-cell RNA-seq data against the graph-structured Cell Ontology
- CellO is pre-trained on a comprehensive dataset comprising nearly all bulk RNA-seq primary cell samples in the Sequence Read Archive
- CellO achieves superior or comparable performance with existing methods while featuring a more comprehensive pre-packaged training set
- CellO is built with easily interpretable models which we expose through a novel web application, the CellO Viewer, for exploring cell type-specific signatures across the Cell Ontology

**Graphical Abstract:** 
