## Supplemental Table 1 for "CellO: Comprehensive and hierarchical cell type classification of human cells with the Cell Ontology"

	Avg. Precision, IR	Avg. Precision, CLR
CL:0000007	1.0	1.0
CL:0000015	0.980909090909091	0.96979797979798
CL:0000017	1.0	1.0
CL:0000018	0.8055555555555556	1.0
CL:0000019	1.0	1.0
CL:0000021	1.0	1.0
CL:0000023	0.07142857142857142	0.02127659574468085
CL:0000034	0.6014502400332511	0.6514319276261494
CL:0000035	1.0	1.0
CL:0000036	1.0	1.0
CL:0000037	1.0	1.0
CL:0000039	0.96749276364661	0.96749276364661
CL:0000050	1.0	1.0
CL:0000055	0.5	0.5
CL:0000056	0.5	0.5
CL:0000057	0.9285724915613296	0.9108966704090544
CL:0000064	1.0	1.0
CL:0000066	0.9824566655791352	0.9839500339828549
CL:0000068	0.024390243902439025	0.004291845493562232
CL:0000071	0.8416666666666667	0.8666666666666667
CL:0000075	0.10421854687274304	0.15781512605042014
CL:0000076	0.5822968401521206	0.8285069919252828
CL:0000077	0.02564102564102564	0.0053475935828877
CL:0000079	1.0	1.0
CL:0000080	0.9083908746541379	0.9068658178271111
CL:0000081	0.9583548119017188	0.9310047525413596
CL:0000082	0.05636792452830189	0.11539074960127592
CL:0000083	1.0	1.0
CL:0000084	0.9988145682001616	0.9974112625101924
CL:0000091	0.004715447154471545	0.038513513513513516
CL:0000094	1.0	1.0
CL:0000095	0.957830204916832	0.9545384064218904
CL:0000096	0.8041666666666667	0.8875
CL:0000115	0.8849206349206349	0.9238095238095236
CL:0000117	0.9661319727550032	0.9592641877838036
CL:0000125	0.9431821857583736	0.9534133694423764
CL:0000126	0.3753908132376513	0.9648929463687408
CL:0000127	0.4001325201352525	0.9612218044073544
CL:0000129	0.7247474747474747	1.0
CL:0000145	0.8240253466471541	0.7856928626454438
CL:0000147	1.0	1.0
CL:0000148	1.0	1.0
CL:0000150	1.0	1.0
CL:0000151	0.8016114585448297	0.785209547988488
CL:0000154	0.6539525691699605	0.16078034682080924
CL:0000157	0.02579351464275639	0.010120547627031028
CL:0000163	0.9931869717584004	0.9822578925243676
CL:0000164	1.0	1.0
CL:0000167	1.0	1.0
CL:0000168	1.0	0.21929824561403508
CL:0000169	1.0	0.8333333333333333
CL:0000170	1.0	1.0
CL:0000171	1.0	1.0
CL:0000174	1.0	1.0
CL:0000181	1.0	1.0
CL:0000182	1.0	1.0
CL:0000183	0.6826298701298701	0.6817460317460318
CL:0000187	1.0	1.0
CL:0000192	1.0	1.0
CL:0000211	0.9929489364347002	0.995212356600856
CL:0000213	0.6943948412698413	0.7863609112709832
CL:0000215	0.6943948412698413	0.7863609112709832
CL:0000216	0.02083333333333333	0.012987012987012988
CL:0000219	0.9957404075155448	0.9955074119138906
CL:0000225	1.0	1.0
CL:0000226	0.9880790718528306	0.9851937886557254
CL:0000232	1.0	1.0
CL:0000233	1.0	1.0
CL:0000234	0.7401180292108723	0.8056147833286301
CL:0000235	0.9812566443046044	0.9603624849607304
CL:0000236	0.7085099088122903	0.7004639162724151
CL:0000237	1.0	1.0
CL:0000240	1.0	0.7
CL:0000243	0.9431821857583736	0.9534133694423764
CL:0000300	1.0	1.0
CL:0000311	1.0	1.0
CL:0000312	1.0	1.0
CL:0000322	0.030769230769230767	0.11539074960127592
CL:0000325	0.7301559858500384	0.7240633307206404
CL:0000329	1.0	1.0
CL:0000349	1.0	1.0
CL:0000351	1.0	1.0
CL:0000359	1.0	1.0
CL:0000362	1.0	1.0
CL:0000393	0.9931525251165496	0.995212356600856
CL:0000404	0.9938250579939548	0.9950360511861568
CL:0000408	1.0	1.0
CL:0000412	1.0	1.0
CL:0000413	1.0	1.0
CL:0000417	1.0	1.0
CL:0000451	0.9107705878787538	0.9101533081749316
CL:0000457	1.0	1.0
CL:0000458	1.0	1.0
CL:0000473	0.7926248057930024	0.7772111656333379
CL:0000492	0.7382943439761794	0.7968997719618588
CL:0000501	1.0	1.0
CL:0000511	0.0196078431372549	0.007407407407407408
CL:0000540	0.9940581582270552	0.9866428469300528
CL:0000542	0.9980374891974984	0.995182123927048
CL:0000546	0.8271472247135837	0.7496903830907669
CL:0000557	1.0	0.7227095516569202
CL:0000576	0.7951030858955674	0.7596148895391182
CL:0000583	0.6605599984516836	0.3964643272373334
CL:0000586	0.975068870523416	0.9841597796143252
CL:0000623	1.0	1.0
CL:0000624	0.9933758578010671	0.9907928979818842
CL:0000625	0.9954406425978332	0.992454830258474
CL:0000630	0.08537982802856944	0.09005819060166886
CL:0000646	1.0	1.0
CL:0000669	0.11347813979392925	0.13472222222222222
CL:0000670	1.0	1.0
CL:0000680	0.5	0.5
CL:0000710	0.10786053297494946	0.12127365905803934
CL:0000711	0.07692307692307693	0.07692307692307693
CL:0000723	0.7181943830163644	0.7810646042553938
CL:0000738	0.9960023124827628	0.9944740581784222
CL:0000763	0.9616736574149141	0.9543188931707892
CL:0000764	1.0	1.0
CL:0000766	0.9616627071341329	0.9691871145356148
CL:0000775	0.6178571428571429	0.6178571428571429
CL:0000782	0.8567337730495624	0.8221309083073789
CL:0000784	1.0	1.0
CL:0000785	0.6958915196607036	0.6572222703622557
CL:0000787	0.8333333333333333	0.5833333333333333
CL:0000788	1.0	1.0
CL:0000789	0.9961493840493773	0.9964110760209683
CL:0000791	0.9962431340493773	0.9963042427251768
CL:0000792	0.2974830269912237	0.8374655647382919
CL:0000813	0.9668466348544884	0.9737234880523136
CL:0000815	0.7424805378627035	0.8372703412073491
CL:0000836	0.1875538329026701	0.0738095238095238
CL:0000839	0.3483642793987621	0.16039426523297493
CL:0000842	0.988030744539698	0.9781478782827236
CL:0000844	1.0	1.0
CL:0000860	0.347954822954823	0.05668107102060978
CL:0000864	0.9375374691906864	0.9603624849607304
CL:0000878	0.7247474747474747	1.0
CL:0000895	1.0	1.0
CL:0000897	0.9860898139511732	0.9799655231736308
CL:0000898	1.0	1.0
CL:0000900	0.14285714285714285	1.0
CL:0000904	0.5184537665569791	0.4685787861075859
CL:0000905	0.6897274120003988	0.516327661043973
CL:0000909	0.970953725710486	0.9711702827087444
CL:0000911	0.6745491965613011	0.6235444499237417
CL:0000912	0.7382943439761794	0.7550725497360807
CL:0000945	0.8010729767886587	0.7680700003286736
CL:0000946	1.0	1.0
CL:0000972	1.0	0.5
CL:0000980	0.14285714285714285	1.0
CL:0000988	0.9999869518697969	0.9999912831241284
CL:0000990	0.8567337730495624	0.8221309083073789
CL:0001012	1.0	1.0
CL:0001035	0.5200709385567616	0.488181104444721
CL:0001051	0.8264216755568918	0.7679375609414846
CL:0001054	0.7795978275702468	0.7596148895391182
CL:0001056	0.6167292661635432	0.7105957709530923
CL:0001057	0.8567337730495624	0.8221309083073789
CL:0001060	1.0	1.0
CL:0001065	1.0	1.0
CL:0001067	1.0	1.0
CL:0002031	0.3473113678505206	0.2203603603603604
CL:0002032	0.9599825827767005	0.9938080495356038
CL:0002057	0.347954822954823	0.057683577286273935
CL:0002063	0.028433808631828438	0.05151515151515152
CL:0002067	1.0	1.0
CL:0002076	1.0	0.986677959721438
CL:0002077	0.3815411501844139	0.4440883547094727
CL:0002078	0.9433497536945812	0.9490852241517724
CL:0002087	0.9875826254577053	0.9737912113125134
CL:0002092	0.8051545391609803	0.488181104444721
CL:0002139	0.8416666666666667	0.8666666666666667
CL:0002159	1.0	1.0
CL:0002174	1.0	1.0
CL:0002191	0.18370141185675165	0.16039426523297493
CL:0002231	0.6854904354904354	0.6564694564694565
CL:0002242	0.986285846347686	0.9855123130350092
CL:0002319	0.9878609159318752	0.9894953421182584
CL:0002320	1.0	1.0
CL:0002321	0.7164935064935065	0.7114684287812042
CL:0002327	1.0	1.0
CL:0002340	0.18875291375291373	0.2784090909090909
CL:0002341	1.0	1.0
CL:0002368	0.7345523106267678	0.5384930559099463
CL:0002371	0.9995966691089019	0.9995996694162116
CL:0002394	1.0	1.0
CL:0002399	0.8110491360491361	0.7510234591116944
CL:0002419	0.9992046514179146	0.9974309165982428
CL:0002543	1.0	1.0
CL:0002618	1.0	1.0
CL:0002625	0.024390243902439025	0.008196721311475409
CL:0002631	0.3723400056733391	0.2260381593714927
CL:0002633	1.0	1.0
CL:0008000	1.0	1.0
CL:0008001	0.9425583261199134	0.957784551799832
CL:0008007	1.0	1.0
CL:0008024	1.0	0.8541666666666666
CL:0010003	0.030769230769230767	0.11539074960127592
CL:0010004	0.0059980718141016106	0.05502594926626777
CL:0011115	0.8816055777038309	0.8923147563698869
CL:1000272	0.02579351464275639	0.010120547627031028
CL:1000274	1.0	1.0
CL:1001610	0.8055775186088032	0.7285428063641364
CL:2000001	0.9129184258971232	0.8863833702504701
CL:2000029	0.9940581582270552	0.9866428469300528
