## Supplemental Table 2 for "CellO: Comprehensive and hierarchical cell type classification of human cells with the Cell Ontology"

	Avg. Precision, IR	Avg. Precision, CLR	F1-Score, IR	F1-Score, CLR
CL:0000007	0.7664816204051013	0.7654480286738351	0.8771929824561403	0.819672131147541
CL:0000015	0.948826788033916	0.94820401988548	0.4978540772532189	0.4461538461538461
CL:0000021	0.12903225806451613	0.12903225806451613	0.0	0.0
CL:0000023	0.12903225806451613	0.12903225806451613	0.0	0.0
CL:0000034	0.9266792779840276	0.9564538737925994	0.6538461538461539	0.6538461538461539
CL:0000039	0.9893999501610936	0.9893999501610936	0.8192771084337349	0.8192771084337349
CL:0000066	0.999976282023345	0.9990355673090386	0.977233921457029	0.9632900910847364
CL:0000080	0.6706854649296522	0.6556547837988448	0.7843658601435788	0.7600950118764845
CL:0000081	0.7893840973829216	0.7699496080897319	0.7987904163759014	0.7820754716981132
CL:0000083	0.9975393124415468	0.9986389999731152	0.7804546996946047	0.7223604692499108
CL:0000084	0.8634760928866129	0.8099929255075727	0.8113348247576435	0.8560188827694729
CL:0000100	0.7738095238095238	0.7642857142857142	0.0	0.0
CL:0000117	0.7727272727272727	0.7642857142857142	1.0	1.0
CL:0000145	0.2712186432028981	0.3404473188550701	0.32273838630806845	0.2761506276150628
CL:0000150	0.9925129258121618	0.9917602106616564	0.983529411764706	0.958587088915956
CL:0000151	0.9999960043685572	0.9999021316940392	1.0	0.9726840855106887
CL:0000154	0.9632663998619724	0.9583494250226168	0.9257142857142858	0.8385744234800838
CL:0000163	0.9999021316940392	0.9999021316940392	0.9930151338766008	0.9553140096618358
CL:0000164	0.9935499878055001	0.997408843937327	0.9899348727057432	0.9674247080516288
CL:0000167	0.9978291846140795	0.998340534927828	0.9970149253731344	0.9717791411042944
CL:0000168	0.9632723695898646	0.9558906783532051	0.9257142857142858	0.8385744234800838
CL:0000169	0.9632723695898646	0.9599518112483744	0.9257142857142858	0.8385744234800838
CL:0000170	0.9834895346130688	0.961612828527302	0.9617391304347828	0.9578947368421052
CL:0000171	0.9768105909018828	0.9534598849608654	0.9617391304347828	0.9578947368421052
CL:0000211	0.7727272727272727	0.7599009900990099	1.0	1.0
CL:0000219	0.9870533804968868	0.987489404050256	0.9300334946036471	0.899884925201381
CL:0000226	0.9999903468352832	0.9990042577068514	0.937448559670782	0.9066271437645564
CL:0000349	0.0967741935483871	0.0019317450096587247	0.0	0.0
CL:0000393	0.7727272727272727	0.7599009900990099	1.0	1.0
CL:0000404	0.7727272727272727	0.7727272727272727	1.0	1.0
CL:0000451	0.2479397529183056	0.24652198287734226	0.40993788819875776	0.2761506276150628
CL:0000473	0.2436316881826853	0.2436316881826853	0.32273838630806845	0.2761506276150628
CL:0000527	0.7738095238095238	0.7642857142857142	0.0	0.0
CL:0000540	0.7727272727272727	0.7642857142857142	1.0	1.0
CL:0000542	0.999990261221855	0.999990261221855	1.0	1.0
CL:0000586	0.9032031131183256	0.8440751873914929	0.4393939393939394	0.4393939393939394
CL:0000623	0.8779185128177629	0.869997272510159	0.8549618320610687	0.8615384615384616
CL:0000625	0.9998509538950716	0.9998284313725492	0.0	0.0
CL:0000670	0.9494622738751098	0.949454295172972	0.9151138716356108	0.8167053364269141
CL:0000738	0.9996625329246454	0.9987778745163266	0.937448559670782	0.9132996632996632
CL:0000763	0.8218069467410982	0.850772050239379	0.7287272727272727	0.9011264080100124
CL:0000789	0.8419541451235732	0.6905361329475549	0.8113348247576435	0.8560188827694729
CL:0000791	0.8230231040255054	0.6905361329475549	0.8113348247576435	0.8560188827694729
CL:0000842	0.9999943827200644	0.998931186404215	0.937448559670782	0.9066271437645564
CL:0000988	0.9999954052059904	0.9999954052059904	1.0	0.9938414164742109
CL:0000990	0.3091756025795747	0.2985703821400415	0.40993788819875776	0.2939866369710468
CL:0001065	0.7940080180553729	0.866160433824688	0.26506024096385544	0.8355795148247979
CL:0001067	0.3724036630707888	0.3904872006627448	0.4341085271317829	0.4357976653696498
CL:0001069	0.4780600227227239	0.4707205243734672	0.0	0.5999999999999999
CL:0002031	0.8630740410203918	0.835900794195649	0.122533748701973	0.0
CL:0002067	0.9834895346130688	0.9536205544918356	0.9617391304347828	0.9578947368421052
CL:0002087	0.9999943827200644	0.9987778745163266	0.937448559670782	0.9066271437645564
CL:0002242	0.9990029000757222	0.9990042577068514	0.937448559670782	0.9066271437645564
CL:0002319	0.7727272727272727	0.7619047619047619	1.0	1.0
CL:0002321	0.914657364587898	0.9312354884244568	0.8182912154031288	0.8131868131868131
CL:0002371	0.9997463458870396	0.9998764075128256	0.9854974704890388	0.9930819013613034
CL:0002419	0.9502867182025468	0.7849576868750827	0.8113348247576435	0.8560188827694729
CL:0008001	0.8679192461297655	0.8836397614072978	0.4677966101694915	0.3349012229539041
CL:0008024	0.9974016175836324	0.997408843937327	0.9899348727057432	0.9674247080516288
CL:0011001	0.7738095238095238	0.7642857142857142	0.0	0.0
CL:0011115	0.9075348828084014	0.9074307255691616	0.5013888888888889	0.3975812547241119
CL:1000274	0.0967741935483871	0.002514668901927913	0.0	0.0
CL:2000001	0.7068992144246654	0.6765712100903146	0.7366027931146476	0.7764900662251656
CL:2000029	0.7727272727272727	0.7642857142857142	1.0	1.0
